# Identification of methylation-sensitive human transcription factors using meSMiLE-seq

**DOI:** 10.1101/2024.11.11.619598

**Authors:** Antoni J. Gralak, Katerina Faltejskova, Ally W.H. Yang, Clemence Steiner, Julie Russeil, Nadia Grenningloh, Sachi Inukai, Mustafa Demir, Riccardo Dainese, Cooper Owen, Eugenia Pankevich, Codebook/GRECO-BIT Consortium, Timothy R. Hughes, Ivan V. Kulakovskiy, Judith F. Kribelbauer-Swietek, Guido van Mierlo, Bart Deplancke

**Affiliations:** Laboratory of Systems Biology and Genetics, Institute of Bioengineering, School of Life Sciences, Ecole Polytechnique Fédérale de Lausanne (EPFL), Lausanne, Switzerland; Swiss Institute of Bioinformatics, Lausanne, Switzerland; Institute of Organic Chemistry and Biochemistry, Czech Academy of Sciences, Prague, Czech Republic; Computer Science Institute, Faculty of Mathematics and Physics, Charles University, Prague, Czech Republic; University of Toronto, Toronto, Ontario, Canada; Institute of Protein Research, Russian Academy of Sciences, Pushchino, Russia; Vavilov Institute of General Genetics, Russian Academy of Sciences, Moscow, Russia; Department of Medical BioSciences, Radboud University Medical Center, 6500 HB Nijmegen, The Netherlands

## Abstract

Transcription factors (TFs) are key players in eukaryotic gene regulation, but the DNA binding specificity of many TFs remains unknown. Here, we assayed 284 mostly poorly characterized, putative human TFs using selective microfluidics-based ligand enrichment followed by sequencing (SMiLE-seq), revealing 72 new DNA binding motifs. To investigate whether some of the 158 TFs for which we did not find motifs preferably bind epigenetically modified DNA (i.e. methylated CG dinucleotides), we developed methylation-sensitive SMiLE-seq (meSMiLE-seq). This microfluidic assay simultaneously probes the affinity of a protein to methylated and unmethylated DNA, augmenting the capabilities of the original method to infer methylation-aware binding sites. We assayed 114 TFs with meSMiLE-seq and identified DNA-binding models for 48 proteins, including the known methylation-sensitive binding modes for POU5F1 and RFX5. For 11 TFs, binding to methylated DNA was preferred or resulted in the discovery of alternative, methylation-dependent motifs (e.g. PRDM13), while aversion towards methylated sequences was found for 13 TFs (e.g. USF3). Finally, we uncovered a potential role for ZHX2 as a putative binder of Z-DNA, a left-handed helical DNA structure which is adopted more frequently upon CpG methylation. Altogether, our study significantly expands the human TF codebook by identifying DNA binding motifs for 98 TFs, while providing a versatile platform to quantitatively assay the impact of DNA modifications on TF binding.
