## Supplementary material for "Identification of methylation-sensitive human transcription factors using meSMiLE-seq": Table 1

### Sheet: Codebook_GRECO-BiT
TF	specification	DBD type	origin	classicSMS	meSMS	SMSdata_approved	ProBound_analysis_classicSMS	ProBound_analysis_meSMS	not reported in other Codebook/GRECO-BIT publications	Figure 1e	positive control
AHCTF1	DBD	AT hook	Codebook/GRECO-BiT	yes	no	no	success	NA	-	c
AKNA	DBD	AT hook	Codebook/GRECO-BiT	yes	no	no	success	NA	x	c
CAMTA2	DBD	CG-1	Codebook/GRECO-BiT	yes	yes	yes	success	fail	-	c
CASZ1	DBD	C2H2 ZNF	Codebook/GRECO-BiT	yes	no	yes	success	NA	-	c
CGGBP1	FL	unknown	Codebook/GRECO-BiT	yes	no	yes	success	NA	-	c
CSRNP1	DBD	unknown	Codebook/GRECO-BiT	yes	no	no	success	NA	x	c
CSRNP2	DBD	unknown	Codebook/GRECO-BiT	yes	no	no	success	NA	x	c
DMTF1	FL and DBD	Myb/SANT	Codebook/GRECO-BiT	yes	no	yes	success	NA	-	c
FBXL19	FL	CxxC	Codebook/GRECO-BiT	yes	no	yes	success	NA	-	c
FIZ1	FL	C2H2 ZNF	Codebook/GRECO-BiT	yes	no	yes	success	NA	-	c
JAZF1	FL	C2H2 ZNF	Codebook/GRECO-BiT	yes	no	no	success	NA	x	c
KDM2A	DBD	CxxC	Codebook/GRECO-BiT	yes	no	no	success	NA	-	c
MKX	FL	Homeodomain	Codebook/GRECO-BiT	yes	no	yes	success	NA	-	c
MSANTD4	FL	Myb/SANT	Codebook/GRECO-BiT	yes	no	yes	success	NA	-	c
NACC2	FL and DBD	unknown	Codebook/GRECO-BiT	yes	no	yes	success	NA	-	c
NANOGNB	FL	Homeodomain	Codebook/GRECO-BiT	yes	no	no	success	NA	x	c
POGK	FL and DBD	Brinker	Codebook/GRECO-BiT	yes	no	yes	success	NA	-	c
PURB	FL	unknown	Codebook/GRECO-BiT	yes	no	no	success	NA	-	c
RLF	DBD	C2H2 ZNF	Codebook/GRECO-BiT	yes	no	yes	success	NA	-	c
SETBP1	DBD	AT hook	Codebook/GRECO-BiT	yes	no	no	success	NA	-	c
SP100	FL and DBD	SAND	Codebook/GRECO-BiT	yes	no	yes	success	NA	-	c
SP140	FL and DBD	SAND	Codebook/GRECO-BiT	yes	no	yes	success	NA	-	c
SP140L	FL and DBD	SAND	Codebook/GRECO-BiT	yes	no	yes	success	NA	-	c
TIGD3	FL	CENPB	Codebook/GRECO-BiT	yes	no	yes	success	NA	-	c
TIGD4	FL	CENPB	Codebook/GRECO-BiT	yes	yes	yes	success	success	-	c
TIGD7	FL and DBD	CENPB	Codebook/GRECO-BiT	yes	no	yes	success	NA	-	c
TPRX1	DBD	Homeodomain	Codebook/GRECO-BiT	yes	yes	yes	success	success	-	c
TSHZ2	DBD	C2H2 ZNF	Codebook/GRECO-BiT	yes	no	no	success	NA	-	c
ZBED2	FL	BED ZNF	Codebook/GRECO-BiT	yes	no	yes	success	NA	-	c
ZBTB8B	FL	C2H2 ZNF	Codebook/GRECO-BiT	yes	yes	yes	success	fail	-	c
ZFAT	FL and DBD	C2H2 ZNF	Codebook/GRECO-BiT	yes	no	yes	success	NA	-	c
ZFP91	FL and DBD	C2H2 ZNF	Codebook/GRECO-BiT	yes	no	yes	success	NA	-	c
ZFPM1	DBD	C2H2 ZNF	Codebook/GRECO-BiT	yes	no	yes	success	NA	-	c
ZNF107	FL and DBD	C2H2 ZNF	Codebook/GRECO-BiT	yes	no	yes	success	NA	-	c
ZNF142	DBD_2	C2H2 ZNF	Codebook/GRECO-BiT	yes	yes	yes	success	fail	-	c
ZNF208	DBD_1	C2H2 ZNF	Codebook/GRECO-BiT	yes	yes	yes	success	fail	-	c
ZNF292	DBD	C2H2 ZNF	Codebook/GRECO-BiT	yes	no	no	success	NA	-	c
ZNF347	FL and DBD	C2H2 ZNF	Codebook/GRECO-BiT	yes	no	yes	success	NA	-	c
ZNF362	FL	C2H2 ZNF	Codebook/GRECO-BiT	yes	no	yes	success	NA	-	c
ZNF367	FL	C2H2 ZNF	Codebook/GRECO-BiT	yes	yes	yes	success	success	-	c
ZNF385B	FL	C2H2 ZNF	Codebook/GRECO-BiT	yes	no	no	success	NA	x	c
ZNF407	FL and DBD	C2H2 ZNF	Codebook/GRECO-BiT	yes	no	yes	success	NA	-	c
ZNF43	FL and DBD	C2H2 ZNF	Codebook/GRECO-BiT	yes	no	yes	success	NA	-	c
ZNF493	FL	C2H2 ZNF	Codebook/GRECO-BiT	yes	yes	yes	success	fail	-	c
ZNF500	FL	C2H2 ZNF	Codebook/GRECO-BiT	yes	yes	yes	success	fail	-	c
ZNF536	DBD	C2H2 ZNF	Codebook/GRECO-BiT	yes	no	yes	success	NA	-	c
ZNF648	DBD	C2H2 ZNF	Codebook/GRECO-BiT	yes	yes	yes	success	success	-	c
ZNF676	FL	C2H2 ZNF	Codebook/GRECO-BiT	yes	no	no	success	NA	-	c
ZNF780B	DBD_1	C2H2 ZNF	Codebook/GRECO-BiT	yes	yes	yes	success	fail	-	c
ZNF831	DBD	C2H2 ZNF	Codebook/GRECO-BiT	yes	yes	yes	success	success	-	c
ZNF841	FL and DBD	C2H2 ZNF	Codebook/GRECO-BiT	yes	no	yes	success	NA	-	c
ZNF878	FL	C2H2 ZNF	Codebook/GRECO-BiT	yes	no	no	success	NA	-	c
ZXDA	DBD	C2H2 ZNF	Codebook/GRECO-BiT	yes	yes	yes	success	fail	-	c
ZXDB	FL and DBD	C2H2 ZNF	Codebook/GRECO-BiT	yes	yes	yes	success	success	-	c
ZXDC	FL and DBD	C2H2 ZNF	Codebook/GRECO-BiT	yes	no	yes	success	NA	-	c
CAMTA1	DBD	CG-1	Codebook/GRECO-BiT	yes	yes	yes	success	success	-	me
CXXC4	FL	CxxC	Codebook/GRECO-BiT	yes	yes	yes	success	success	-	me
FAM200B	DBD	BED ZNF	Codebook/GRECO-BiT	yes	yes	yes	success	success	-	me
MBD1	DBD	CxxC ZNF; MBD	Codebook/GRECO-BiT	yes	yes	yes	success	success	-	me
MSANTD1	FL	MADF	Codebook/GRECO-BiT	yes	yes	yes	success	success	-	me
POU5F1	FL	Homeodomain; POU	Codebook/GRECO-BiT	yes	yes	yes	success	success	-	me	x
PRDM13	DBD	C2H2 ZNF	Codebook/GRECO-BiT	yes	yes	yes	success	success	-	me
PRDM5	DBD	C2H2 ZNF	Codebook/GRECO-BiT	yes	yes	yes	success	success	-	me
TET2	FL	unknown	Codebook/GRECO-BiT	yes	yes	no	success	success	x	me
TIGD5	DBD	CENPB	Codebook/GRECO-BiT	yes	yes	yes	success	success	-	me
USF3	DBD	bHLH	Codebook/GRECO-BiT	yes	yes	yes	success	success	-	me
ZBED4	DBD	BED ZNF	Codebook/GRECO-BiT	yes	yes	yes	success	success	-	me
ZBTB5	DBD	C2H2 ZNF	Codebook/GRECO-BiT	yes	yes	yes	success	success	-	me
ZHX2	FL	C2H2 ZNF; Homeodomain	Codebook/GRECO-BiT	yes	yes	no	success	success	x	me
ZNF131	FL	C2H2 ZNF	Codebook/GRECO-BiT	yes	yes	yes	success	success	-	me
ZNF395	DBD	C2H2 ZNF	Codebook/GRECO-BiT	yes	yes	yes	success	success	-	me
PRDM10	DBD	C2H2 ZNF	Codebook/GRECO-BiT	yes	yes	yes	success	success	-	me
TIGD5	FL	CENPB	Codebook/GRECO-BiT	yes	yes	yes	success	fail	-
RFX5	FL	RFX	Codebook/GRECO-BiT	no	yes	NA	NA	success	-	me	x
ZNF18	FL	C2H2 ZNF	Codebook/GRECO-BiT	no	yes	NA	NA	success	-	me	x
ZNF518B	DBD	C2H2 ZNF	Codebook/GRECO-BiT	no	yes	NA	NA	success	-	me
ZNF8	FL	C2H2 ZNF	Codebook/GRECO-BiT	no	yes	NA	NA	success	-	me	x
BHLHA9	FL	bHLH	Codebook/GRECO-BiT	no	yes	NA	NA	fail	-
CENPA	FL	unknown	Codebook/GRECO-BiT	no	yes	NA	NA	fail	-
CHCHD3	FL	unknown	Codebook/GRECO-BiT	no	yes	NA	NA	fail	-
DNTTIP1	FL	AT hook; C2H2 ZNF	Codebook/GRECO-BiT	no	yes	NA	NA	fail	-
DR1	FL	unknown	Codebook/GRECO-BiT	no	yes	NA	NA	fail	-
DRAP1	FL	unknown	Codebook/GRECO-BiT	no	yes	NA	NA	fail	-
KCNIP3	FL	unknown	Codebook/GRECO-BiT	no	yes	NA	NA	fail	-
KDM5B	DBD	ARID/BRIGHT	Codebook/GRECO-BiT	no	yes	NA	NA	fail	-
NCOA1	DBD	bHLH	Codebook/GRECO-BiT	no	yes	NA	NA	fail	-
NCOA3	DBD	bHLH	Codebook/GRECO-BiT	no	yes	NA	NA	fail	-
PCGF6	FL	unknown	Codebook/GRECO-BiT	no	yes	NA	NA	fail	-
PIN1	FL	MBD	Codebook/GRECO-BiT	no	yes	NA	NA	fail	-
RAG1	DBD	unknown	Codebook/GRECO-BiT	no	yes	NA	NA	fail	-
SCML4	FL	AT hook	Codebook/GRECO-BiT	no	yes	NA	NA	fail	-
TBPL1	FL	TBP	Codebook/GRECO-BiT	no	yes	NA	NA	fail	-
TERF1	FL	Myb/SANT	Codebook/GRECO-BiT	no	yes	NA	NA	fail	-
THAP4	DBD	THAP finger	Codebook/GRECO-BiT	no	yes	NA	NA	fail	-
THAP4	FL	THAP finger	Codebook/GRECO-BiT	no	yes	NA	NA	fail	-
ZHX2	DBD_2	Homeodomain	Codebook/GRECO-BiT	no	yes	NA	NA	success	x
ZHX2	DBD_1	C2H2 ZNF	Codebook/GRECO-BiT	no	yes	NA	NA	fail	-
ZIM3	FL	C2H2 ZNF	Codebook/GRECO-BiT	no	yes	NA	NA	fail	-		x
ZNF250	FL	C2H2 ZNF	Codebook/GRECO-BiT	no	yes	NA	NA	fail	-		x
ZNF385A	FL	C2H2 ZNF	Codebook/GRECO-BiT	no	yes	NA	NA	fail	-
ZNF703	DBD	C2H2 ZNF	Codebook/GRECO-BiT	no	yes	NA	NA	fail	-
ZNF703	FL	C2H2 ZNF	Codebook/GRECO-BiT	no	yes	NA	NA	fail	-
TTF1	DBD	Myb/SANT	Codebook/GRECO-BiT	yes	yes	no	fail	success	-	me
ZBTB46	DBD	C2H2 ZNF	Codebook/GRECO-BiT	yes	yes	no	fail	success	x	me
ZKSCAN4	DBD	C2H2 ZNF	Codebook/GRECO-BiT	yes	yes	no	fail	success	-	me
ZNF503	DBD	C2H2 ZNF	Codebook/GRECO-BiT	yes	yes	no	fail	success	-	me
AC008770	FL	C2H2 ZNF	Codebook/GRECO-BiT	yes	no	no	fail	NA	-
AC092835	DBD	C2H2 ZNF	Codebook/GRECO-BiT	yes	yes	no	fail	fail	-
AC092835	FL	C2H2 ZNF	Codebook/GRECO-BiT	yes	yes	no	fail	fail	-
ADNP	DBD	Homeodomain	Codebook/GRECO-BiT	yes	no	no	fail	NA	-
AKAP8	DBD	C2H2 ZNF	Codebook/GRECO-BiT	yes	yes	no	fail	fail	-
ANKZF1	DBD	C2H2 ZNF	Codebook/GRECO-BiT	yes	no	no	fail	NA	-
ATMIN	DBD	C2H2 ZNF	Codebook/GRECO-BiT	yes	yes	no	fail	fail	-
ATMIN	FL	C2H2 ZNF	Codebook/GRECO-BiT	yes	yes	no	fail	fail	-
CBX2	FL	AT hook	Codebook/GRECO-BiT	yes	no	no	fail	NA	-
CCDC17	FL	C2H2 ZNF	Codebook/GRECO-BiT	yes	no	no	fail	NA	-
CHAMP1	FL and DBD	C2H2 ZNF	Codebook/GRECO-BiT	yes	no	no	fail	NA	-
CPXCR1	FL	C2H2 ZNF	Codebook/GRECO-BiT	yes	yes	no	fail	fail	-
CREB3L3	FL	bZIP	Codebook/GRECO-BiT	yes	no	yes	fail	NA	-
CSRNP3	FL	unknown	Codebook/GRECO-BiT	yes	no	no	fail	NA	-
DACH1	DBD	unknown	Codebook/GRECO-BiT	yes	yes	no	fail	fail	-
DMRTB1	FL	DM	Codebook/GRECO-BiT	yes	no	no	fail	NA	-
DZIP1	FL and DBD	C2H2 ZNF	Codebook/GRECO-BiT	yes	no	no	fail	NA	-
EEA1	DBD	C2H2 ZNF	Codebook/GRECO-BiT	yes	no	no	fail	NA	-
ELF3	FL	AT hook; ETS	Codebook/GRECO-BiT	yes	no	no	fail	NA	-		x
FAM170A	FL	C2H2 ZNF	Codebook/GRECO-BiT	yes	no	no	fail	NA	-
FLYWCH1	FL	FLYWCH	Codebook/GRECO-BiT	yes	no	no	fail	NA	-
GATAD2A	FL and DBD	GATA	Codebook/GRECO-BiT	yes	no	no	fail	NA	-
GATAD2B	FL and DBD	GATA	Codebook/GRECO-BiT	yes	no	no	fail	NA	-
GLYR1	FL and DBD	AT hook	Codebook/GRECO-BiT	yes	no	no	fail	NA	-
GRHL3	FL and DBD	Grainyhead	Codebook/GRECO-BiT	yes	no	no	fail	NA	-
GTF2IRD2	FL and DBD	GTF2I-like	Codebook/GRECO-BiT	yes	no	no	fail	NA	-
GTF2IRD2B	DBD	GTF2I-like	Codebook/GRECO-BiT	yes	yes	no	fail	fail	-
HMG20A	FL	Sox	Codebook/GRECO-BiT	yes	no	no	fail	NA	-
HMGA1	FL	AT hook	Codebook/GRECO-BiT	yes	no	no	fail	NA	-		x
HMGN3	FL	Sox	Codebook/GRECO-BiT	yes	no	no	fail	NA	-
HSFX1	FL	HSF	Codebook/GRECO-BiT	yes	no	no	fail	NA	-
HSFX2	FL	HSF	Codebook/GRECO-BiT	yes	no	no	fail	NA	-
JRK	FL and DBD	CENPB	Codebook/GRECO-BiT	yes	no	no	fail	NA	-
KAT7	DBD	C2H2 ZNF	Codebook/GRECO-BiT	yes	yes	no	fail	fail	-
KIN	FL	C2H2 ZNF	Codebook/GRECO-BiT	yes	no	no	fail	NA	-
LEUTX	FL	Homeodomain	Codebook/GRECO-BiT	yes	no	no	fail	NA	-
MAZ	FL	C2H2 ZNF	Codebook/GRECO-BiT	yes	no	no	fail	NA	-
MBD3	FL	MBD	Codebook/GRECO-BiT	yes	yes	no	fail	fail	-
MBD6	DBD	MBD	Codebook/GRECO-BiT	yes	no	no	fail	NA	-
MTERF1	FL	mTERF	Codebook/GRECO-BiT	yes	no	no	fail	NA	-
MYRFL	DBD	Ndt80/PhoG	Codebook/GRECO-BiT	yes	yes	no	fail	fail	-
MYRFL	FL	Ndt80/PhoG	Codebook/GRECO-BiT	yes	yes	no	fail	fail	-
MYSM1	DBD	Myb/SANT	Codebook/GRECO-BiT	yes	yes	no	fail	fail	-
MYSM1	FL	Myb/SANT	Codebook/GRECO-BiT	yes	yes	no	fail	fail	-
MYT1	DBD	C2H2 ZNF	Codebook/GRECO-BiT	yes	no	no	fail	NA	-
NFX1	DBD	NFX	Codebook/GRECO-BiT	yes	no	no	fail	NA	-
NFXL1	FL and DBD	NFX	Codebook/GRECO-BiT	yes	no	no	fail	NA	-
NME2	FL	unknown	Codebook/GRECO-BiT	yes	no	no	fail	NA	-
PEG3	DBD	C2H2 ZNF	Codebook/GRECO-BiT	yes	no	no	fail	NA	-
PHF21A	FL	AT hook	Codebook/GRECO-BiT	yes	no	no	fail	NA	-
POU5F2	FL	Homeodomain; POU	Codebook/GRECO-BiT	yes	no	no	fail	NA	-
PRDM2	DBD	C2H2 ZNF	Codebook/GRECO-BiT	yes	no	no	fail	NA	-
PRDM8	FL and DBD	C2H2 ZNF	Codebook/GRECO-BiT	yes	no	no	fail	NA	-
RBSN	FL and DBD	C2H2 ZNF	Codebook/GRECO-BiT	yes	no	no	fail	NA	-
RFX8	FL	RFX	Codebook/GRECO-BiT	yes	no	no	fail	NA	-
SAFB2	FL and DBD	unknown	Codebook/GRECO-BiT	yes	no	no	fail	NA	-
SALL3	DBD	C2H2 ZNF	Codebook/GRECO-BiT	yes	no	no	fail	NA	-
SGSM2	DBD	BED ZNF	Codebook/GRECO-BiT	yes	no	no	fail	NA	-
SLC2A4RG	FL	C2H2 ZNF	Codebook/GRECO-BiT	yes	no	no	fail	NA	-
SMYD3	FL	unknown	Codebook/GRECO-BiT	yes	no	no	fail	NA	-
SNAPC2	FL	unknown	Codebook/GRECO-BiT	yes	no	no	fail	NA	-
SNAPC5	FL	unknown	Codebook/GRECO-BiT	yes	no	no	fail	NA	-
SOHLH1	FL	bHLH	Codebook/GRECO-BiT	yes	no	no	fail	NA	-
SP110	FL and DBD	SAND	Codebook/GRECO-BiT	yes	no	no	fail	NA	-
TERB1	FL and DBD	Myb/SANT	Codebook/GRECO-BiT	yes	no	no	fail	NA	-
TET3	FL	CxxC	Codebook/GRECO-BiT	yes	yes	yes	fail	fail	-
THAP10	FL	THAP finger	Codebook/GRECO-BiT	yes	no	no	fail	NA	-
THAP11	FL	THAP finger	Codebook/GRECO-BiT	yes	no	no	fail	NA	-
THAP2	FL	THAP finger	Codebook/GRECO-BiT	yes	no	no	fail	NA	-
THAP5	FL	THAP finger	Codebook/GRECO-BiT	yes	no	no	fail	NA	-
THAP6	FL	THAP finger	Codebook/GRECO-BiT	yes	no	no	fail	NA	-
THAP7	FL	THAP finger	Codebook/GRECO-BiT	yes	no	no	fail	NA	-
THAP8	FL	THAP finger	Codebook/GRECO-BiT	yes	no	no	fail	NA	-
THAP9	FL and DBD	THAP finger	Codebook/GRECO-BiT	yes	no	no	fail	NA	-
THYN1	FL	unknown	Codebook/GRECO-BiT	yes	no	no	fail	NA	-
TMF1	DBD	unknown	Codebook/GRECO-BiT	yes	no	no	fail	NA	-
TRAFD1	FL and DBD	C2H2 ZNF	Codebook/GRECO-BiT	yes	no	no	fail	NA	-
ZBED3	FL	BED ZNF	Codebook/GRECO-BiT	yes	no	no	fail	NA	-
ZBED5	FL and DBD	BED ZNF	Codebook/GRECO-BiT	yes	no	yes	fail	NA	-
ZBTB24	FL	AT hook; C2H2 ZNF	Codebook/GRECO-BiT	yes	no	no	fail	NA	-
ZBTB40	DBD	C2H2 ZNF	Codebook/GRECO-BiT	yes	no	no	fail	NA	-
ZBTB41	FL and DBD	C2H2 ZNF	Codebook/GRECO-BiT	yes	no	no	fail	NA	-
ZBTB47	FL and DBD	C2H2 ZNF	Codebook/GRECO-BiT	yes	no	no	fail	NA	-
ZBTB8A	FL	C2H2 ZNF	Codebook/GRECO-BiT	yes	no	yes	fail	NA	-
ZFPM2	DBD	C2H2 ZNF	Codebook/GRECO-BiT	yes	no	no	fail	NA	-
ZGPAT	FL and DBD	CCCH ZF	Codebook/GRECO-BiT	yes	no	no	fail	NA	-
ZHX3	FL	C2H2 ZNF; Homeodomain	Codebook/GRECO-BiT	yes	no	no	fail	NA	-
ZMAT4	FL	C2H2 ZNF	Codebook/GRECO-BiT	yes	no	no	fail	NA	-
ZNF14	FL	C2H2 ZNF	Codebook/GRECO-BiT	yes	yes	no	fail	fail	-
ZNF142	DBD_1	C2H2 ZNF	Codebook/GRECO-BiT	yes	yes	no	fail	fail	-
ZNF160	FL and DBD	C2H2 ZNF	Codebook/GRECO-BiT	yes	no	no	fail	NA	-
ZNF20	FL	C2H2 ZNF	Codebook/GRECO-BiT	yes	no	no	fail	NA	-
ZNF207	FL	C2H2 ZNF	Codebook/GRECO-BiT	yes	no	no	fail	NA	-
ZNF215	FL and DBD	C2H2 ZNF	Codebook/GRECO-BiT	yes	no	no	fail	NA	-
ZNF226	FL and DBD	C2H2 ZNF	Codebook/GRECO-BiT	yes	no	yes	fail	NA	-
ZNF229	FL and DBD	C2H2 ZNF	Codebook/GRECO-BiT	yes	no	no	fail	NA	-
ZNF230	FL	C2H2 ZNF	Codebook/GRECO-BiT	yes	no	no	fail	NA	-
ZNF233	FL and DBD	C2H2 ZNF	Codebook/GRECO-BiT	yes	no	no	fail	NA	-
ZNF234	FL	C2H2 ZNF	Codebook/GRECO-BiT	yes	no	no	fail	NA	-
ZNF251	FL and DBD	C2H2 ZNF	Codebook/GRECO-BiT	yes	no	yes	fail	NA	-
ZNF275	FL	C2H2 ZNF	Codebook/GRECO-BiT	yes	no	no	fail	NA	-
ZNF280B	FL and DBD	C2H2 ZNF	Codebook/GRECO-BiT	yes	no	no	fail	NA	-
ZNF286B	FL and DBD	C2H2 ZNF	Codebook/GRECO-BiT	yes	no	no	fail	NA	-
ZNF318	DBD	C2H2 ZNF	Codebook/GRECO-BiT	yes	no	no	fail	NA	-
ZNF326	FL and DBD	C2H2 ZNF	Codebook/GRECO-BiT	yes	no	no	fail	NA	-
ZNF335	FL and DBD	C2H2 ZNF	Codebook/GRECO-BiT	yes	no	no	fail	NA	-
ZNF346	FL	C2H2 ZNF	Codebook/GRECO-BiT	yes	no	no	fail	NA	-
ZNF358	FL and DBD	C2H2 ZNF	Codebook/GRECO-BiT	yes	no	no	fail	NA	-
ZNF365	FL	C2H2 ZNF	Codebook/GRECO-BiT	yes	no	no	fail	NA	-
ZNF446	FL	C2H2 ZNF	Codebook/GRECO-BiT	yes	no	no	fail	NA	-
ZNF470	DBD	C2H2 ZNF	Codebook/GRECO-BiT	yes	yes	no	fail	fail	-
ZNF471	FL and DBD	C2H2 ZNF	Codebook/GRECO-BiT	yes	no	no	fail	NA	-
ZNF48	FL	C2H2 ZNF	Codebook/GRECO-BiT	yes	no	no	fail	NA	-
ZNF497	FL	C2H2 ZNF	Codebook/GRECO-BiT	yes	no	no	fail	NA	-
ZNF503	FL	C2H2 ZNF	Codebook/GRECO-BiT	yes	yes	no	fail	fail	-
ZNF507	FL	C2H2 ZNF	Codebook/GRECO-BiT	yes	yes	yes	fail	fail	-
ZNF510	FL and DBD	C2H2 ZNF	Codebook/GRECO-BiT	yes	no	no	fail	NA	-
ZNF516	DBD	C2H2 ZNF	Codebook/GRECO-BiT	yes	no	no	fail	NA	-
ZNF526	DBD	C2H2 ZNF	Codebook/GRECO-BiT	yes	no	no	fail	NA	-
ZNF532	DBD	C2H2 ZNF	Codebook/GRECO-BiT	yes	no	no	fail	NA	-
ZNF551	FL and DBD	C2H2 ZNF	Codebook/GRECO-BiT	yes	no	no	fail	NA	-
ZNF568	FL and DBD	C2H2 ZNF	Codebook/GRECO-BiT	yes	no	no	fail	NA	-
ZNF569	FL and DBD	C2H2 ZNF	Codebook/GRECO-BiT	yes	no	no	fail	NA	-
ZNF57	FL	C2H2 ZNF	Codebook/GRECO-BiT	yes	no	no	fail	NA	-
ZNF575	FL	C2H2 ZNF	Codebook/GRECO-BiT	yes	no	no	fail	NA	-
ZNF578	FL and DBD	C2H2 ZNF	Codebook/GRECO-BiT	yes	no	no	fail	NA	-
ZNF579	FL	C2H2 ZNF	Codebook/GRECO-BiT	yes	no	no	fail	NA	-
ZNF592	DBD	C2H2 ZNF	Codebook/GRECO-BiT	yes	no	no	fail	NA	-
ZNF598	FL and DBD	C2H2 ZNF	Codebook/GRECO-BiT	yes	no	no	fail	NA	-
ZNF606	FL and DBD	C2H2 ZNF	Codebook/GRECO-BiT	yes	no	no	fail	NA	-
ZNF608	DBD	C2H2 ZNF	Codebook/GRECO-BiT	yes	no	no	fail	NA	-
ZNF609	DBD	C2H2 ZNF	Codebook/GRECO-BiT	yes	no	no	fail	NA	-
ZNF618	FL and DBD	C2H2 ZNF	Codebook/GRECO-BiT	yes	no	no	fail	NA	-
ZNF623	FL	C2H2 ZNF	Codebook/GRECO-BiT	yes	no	no	fail	NA	-
ZNF630	FL and DBD	C2H2 ZNF	Codebook/GRECO-BiT	yes	no	no	fail	NA	-
ZNF639	FL	C2H2 ZNF	Codebook/GRECO-BiT	yes	no	no	fail	NA	-
ZNF654	DBD	C2H2 ZNF	Codebook/GRECO-BiT	yes	no	no	fail	NA	-
ZNF66	FL	C2H2 ZNF	Codebook/GRECO-BiT	yes	no	no	fail	NA	-
ZNF665	FL and DBD	C2H2 ZNF	Codebook/GRECO-BiT	yes	no	no	fail	NA	-
ZNF668	FL and DBD	C2H2 ZNF	Codebook/GRECO-BiT	yes	no	no	fail	NA	-
ZNF672	FL	C2H2 ZNF	Codebook/GRECO-BiT	yes	no	no	fail	NA	-
ZNF678	FL	C2H2 ZNF	Codebook/GRECO-BiT	yes	no	no	fail	NA	-
ZNF683	FL and DBD	C2H2 ZNF	Codebook/GRECO-BiT	yes	no	no	fail	NA	-
ZNF687	DBD	C2H2 ZNF	Codebook/GRECO-BiT	yes	no	no	fail	NA	-
ZNF689	FL	C2H2 ZNF	Codebook/GRECO-BiT	yes	no	no	fail	NA	-
ZNF696	FL	C2H2 ZNF	Codebook/GRECO-BiT	yes	no	no	fail	NA	-
ZNF699	FL and DBD	C2H2 ZNF	Codebook/GRECO-BiT	yes	no	no	fail	NA	-
ZNF70	FL	C2H2 ZNF	Codebook/GRECO-BiT	yes	no	no	fail	NA	-
ZNF705E	FL	C2H2 ZNF	Codebook/GRECO-BiT	yes	yes	no	fail	fail	-
ZNF706	FL	C2H2 ZNF	Codebook/GRECO-BiT	yes	no	no	fail	NA	-
ZNF709	FL	C2H2 ZNF	Codebook/GRECO-BiT	yes	yes	no	fail	fail	-
ZNF717	FL and DBD	C2H2 ZNF	Codebook/GRECO-BiT	yes	no	no	fail	NA	-
ZNF721	FL and DBD	C2H2 ZNF	Codebook/GRECO-BiT	yes	no	no	fail	NA	-
ZNF724	FL and DBD	C2H2 ZNF	Codebook/GRECO-BiT	yes	no	no	fail	NA	-
ZNF726	FL and DBD	C2H2 ZNF	Codebook/GRECO-BiT	yes	no	yes	fail	NA	-
ZNF728	FL and DBD	C2H2 ZNF	Codebook/GRECO-BiT	yes	no	no	fail	NA	-
ZNF729	DBD	C2H2 ZNF	Codebook/GRECO-BiT	yes	no	no	fail	NA	-
ZNF732	FL and DBD	C2H2 ZNF	Codebook/GRECO-BiT	yes	no	no	fail	NA	-
ZNF746	FL and DBD	C2H2 ZNF	Codebook/GRECO-BiT	yes	no	no	fail	NA	-
ZNF763	FL	C2H2 ZNF	Codebook/GRECO-BiT	yes	no	no	fail	NA	-
ZNF768	FL	C2H2 ZNF	Codebook/GRECO-BiT	yes	no	no	fail	NA	-
ZNF772	FL	C2H2 ZNF	Codebook/GRECO-BiT	yes	no	no	fail	NA	-
ZNF773	FL	C2H2 ZNF	Codebook/GRECO-BiT	yes	no	no	fail	NA	-
ZNF775	FL	C2H2 ZNF	Codebook/GRECO-BiT	yes	no	no	fail	NA	-
ZNF781	FL	C2H2 ZNF	Codebook/GRECO-BiT	yes	no	no	fail	NA	-
ZNF800	FL and DBD	C2H2 ZNF	Codebook/GRECO-BiT	yes	no	no	fail	NA	-
ZNF804A	DBD	C2H2 ZNF	Codebook/GRECO-BiT	yes	no	no	fail	NA	-
ZNF813	FL and DBD	C2H2 ZNF	Codebook/GRECO-BiT	yes	no	no	fail	NA	-
ZNF814	FL and DBD	C2H2 ZNF	Codebook/GRECO-BiT	yes	no	no	fail	NA	-
ZNF827	DBD	C2H2 ZNF	Codebook/GRECO-BiT	yes	no	no	fail	NA	-
ZNF83	FL	C2H2 ZNF	Codebook/GRECO-BiT	yes	no	no	fail	NA	-
ZNF836	FL and DBD	C2H2 ZNF	Codebook/GRECO-BiT	yes	no	no	fail	NA	-
ZNF845	FL and DBD	C2H2 ZNF	Codebook/GRECO-BiT	yes	no	no	fail	NA	-
ZNF850	DBD	C2H2 ZNF	Codebook/GRECO-BiT	yes	no	no	fail	NA	-
ZNF888	DBD	C2H2 ZNF	Codebook/GRECO-BiT	yes	yes	no	fail	fail	-
ZNF888	FL	C2H2 ZNF	Codebook/GRECO-BiT	yes	yes	no	fail	fail	-
ZNF91	DBD	C2H2 ZNF	Codebook/GRECO-BiT	yes	no	no	fail	NA	-
ZNF92	FL	C2H2 ZNF	Codebook/GRECO-BiT	yes	yes	no	fail	fail	-
ZSCAN12	DBD	C2H2 ZNF	Codebook/GRECO-BiT	yes	yes	no	fail	fail	-
ZSCAN12	FL	C2H2 ZNF	Codebook/GRECO-BiT	yes	yes	no	fail	fail	-
ZSCAN18	FL and DBD	C2H2 ZNF	Codebook/GRECO-BiT	yes	no	no	fail	NA	-
ZSCAN2	FL and DBD	C2H2 ZNF	Codebook/GRECO-BiT	yes	no	no	fail	NA	-
ZSCAN25	FL and DBD	C2H2 ZNF	Codebook/GRECO-BiT	yes	no	no	fail	NA	-

### Sheet: External
TF	specification	DBD type	origin	classicSMS	meSMS	SMSdata_approved	ProBound_analysis_classicSMS	ProBound_analysis_meSMS	not reported in other Codebook/GRECO-BIT publications	Figure 1e	positive control
MECP2	FL	MBD	excluded from Codebook	yes	no	no	success	NA	x	c
ZFP1	FL	C2H2 ZNF	KRAB-ZNF	no	yes	NA	NA	success	x	me
ZFP14	FL	C2H2 ZNF	KRAB-ZNF	no	yes	NA	NA	success	x	me
ZNF133	FL	C2H2 ZNF	KRAB-ZNF	no	yes	NA	NA	success	x	me
ZNF23	FL	C2H2 ZNF	KRAB-ZNF	no	yes	NA	NA	success	x	me
ZNF248	FL	C2H2 ZNF	KRAB-ZNF	no	yes	NA	NA	success	x	me
ZNF263	FL	C2H2 ZNF	KRAB-ZNF	no	yes	NA	NA	success	x	me
ZNF333	FL	C2H2 ZNF	KRAB-ZNF	no	yes	NA	NA	success	x	me
ZNF445	FL	C2H2 ZNF	KRAB-ZNF	no	yes	NA	NA	success	x	me
ZNF468	FL	C2H2 ZNF	KRAB-ZNF	no	yes	NA	NA	success	x	me
ZNF614	FL	C2H2 ZNF	KRAB-ZNF	no	yes	NA	NA	success	x	me
ZNF680	FL	C2H2 ZNF	KRAB-ZNF	no	yes	NA	NA	success	x	me
ZNF695	FL	C2H2 ZNF	KRAB-ZNF	no	yes	NA	NA	success	x	me
ZNF716	FL	C2H2 ZNF	KRAB-ZNF	no	yes	NA	NA	success	x	me
ZNF75D	FL	C2H2 ZNF	KRAB-ZNF	no	yes	NA	NA	success	x	me
ZNF777	FL	C2H2 ZNF	KRAB-ZNF	no	yes	NA	NA	success	x	me
ZNF793	FL	C2H2 ZNF	KRAB-ZNF	no	yes	NA	NA	success	x	me
ZNF891	FL	C2H2 ZNF	KRAB-ZNF	no	yes	NA	NA	success	x	me
ZFP57	FL	C2H2 ZNF	KRAB-ZNF	no	yes	NA	NA	fail	-
ZNF10	FL	C2H2 ZNF	KRAB-ZNF	no	yes	NA	NA	fail	-
ZNF135	FL	C2H2 ZNF	KRAB-ZNF	no	yes	NA	NA	fail	-
ZNF202	FL	C2H2 ZNF	KRAB-ZNF	no	yes	NA	NA	fail	-
ZNF256	FL	C2H2 ZNF	KRAB-ZNF	no	yes	NA	NA	fail	-
ZNF282	FL	C2H2 ZNF	KRAB-ZNF	no	yes	NA	NA	fail	-
ZNF283	FL	C2H2 ZNF	KRAB-ZNF	no	yes	NA	NA	fail	-
ZNF320	FL	C2H2 ZNF	KRAB-ZNF	no	yes	NA	NA	fail	-
ZNF324	FL	C2H2 ZNF	KRAB-ZNF	no	yes	NA	NA	fail	-
ZNF343	FL	C2H2 ZNF	KRAB-ZNF	no	yes	NA	NA	fail	-
ZNF417	FL	C2H2 ZNF	KRAB-ZNF	no	yes	NA	NA	fail	-
ZNF525	FL	C2H2 ZNF	KRAB-ZNF	no	yes	NA	NA	fail	-
ZNF552	FL	C2H2 ZNF	KRAB-ZNF	no	yes	NA	NA	fail	-
ZNF671	FL	C2H2 ZNF	KRAB-ZNF	no	yes	NA	NA	fail	-
ZNF688	FL	C2H2 ZNF	KRAB-ZNF	no	yes	NA	NA	fail	-
ZNF75A	FL	C2H2 ZNF	KRAB-ZNF	no	yes	NA	NA	fail	-
ZNF792	FL	C2H2 ZNF	KRAB-ZNF	no	yes	NA	NA	fail	-
ZNF587	FL	C2H2 ZNF	KRAB-ZNF	yes	yes	no	fail	fail	-
