## Supplementary material for "Identification of methylation-sensitive human transcription factors using meSMiLE-seq": Table 2

### Sheet: classical_SMiLE-seq
TF	reported in MEX (orthogonal data)	MEX SMiLE-seq curation	DBD type	Misc
AHCTF1	TRUE	unsuccessful	AT-hook	GGGCCC-rich motifs in MEX SMiLE-seq
AKNA	FALSE	unsuccessful	AT-hook	noise in all data sources in MEX
CSRNP1	FALSE	filtered out based on manual curation	unknown	yielded ACGT in SMiLE-seq and HT-SELEX
CSRNP2	FALSE	filtered out based on manual curation	unknown	same as CSRNP1
JAZF1	FALSE	unsuccessful	C2H2 ZNF	inconsistent between MEX SMiLE-seq replicates
KDM2A	TRUE	unsuccessful	CxxC	low auROC in MEX SMiLE-seq and incorrect motifs reported as most significant
NANOGNB	FALSE	unsuccessful	Homeodomain	yielded ACGT in SMiLE-seq and HT-SELEX
PURB	TRUE	unsuccessful	unknown	inconsistent between MEX SMiLE-seq and PBM data
SETBP1	TRUE	unsuccessful	AT-hook	no AT-rich motif and inconsistent between MEX SMiLE-seq replicates
TET2	FALSE	miscuration	unknown	resemblence to TET3
TSHZ2	TRUE	unsuccessful	C2H2 ZNF	-
ZNF292	TRUE	miscuration	C2H2 ZNF	low auROC in MEX SMiLE-seq
ZNF385B	FALSE	filtered out based on manual curation	C2H2 ZNF	consistent, reproducible AT-rich motif in SMiLE-seq, but no support from other data types
ZNF676	TRUE	miscuration	C2H2 ZNF	disagreeing replicates in MEX SMiLE-seq
ZNF878	TRUE	miscuration	C2H2 ZNF	disagreeing replicates in MEX SMiLE-seq
MECP2	FALSE	excluded from Codebook	MBD	excluded from Codebook TFs thus not reported
ZHX2 FL	FALSE	unsuccessful	C2H2 ZNF; Homeodomain	inconsistent across all MEX data-types, consistent enrichment in meSMiLE-seq, putative Z-DNA binder

### Sheet: meSMiLE-seq
TF	reported in MEX (orthogonal data)	MEX SMiLE-seq curation	DBD type	Misc
ZHX2 DBD2	FALSE	unsuccessful	Homeodomain	inconsistent across all MEX data-types, consistent enrichment in meSMiLE-seq, putative Z-DNA binder
ZBTB46	FALSE	unsuccessful	C2H2 ZNF	inconsistent across all MEX data-types, meSMiLE-seq motif resembles factorbook
ZFP1	FALSE	not included in Codebook/GRECO-BiT	C2H2 ZNF	resemblence to ChIP-exo inferred motifs
ZFP14	FALSE	not included in Codebook/GRECO-BiT	C2H2 ZNF	resemblence to ChIP-exo inferred motifs
ZNF133	FALSE	not included in Codebook/GRECO-BiT	C2H2 ZNF	resemblence to ChIP-exo inferred motifs
ZNF23	FALSE	not included in Codebook/GRECO-BiT	C2H2 ZNF	resemblence to ChIP-exo inferred motifs
ZNF248	FALSE	not included in Codebook/GRECO-BiT	C2H2 ZNF	resemblence to ChIP-exo inferred motifs
ZNF263	FALSE	not included in Codebook/GRECO-BiT	C2H2 ZNF	resemblence to ChIP-exo inferred motifs
ZNF333	FALSE	not included in Codebook/GRECO-BiT	C2H2 ZNF	resemblence to ChIP-exo inferred motifs
ZNF445	FALSE	not included in Codebook/GRECO-BiT	C2H2 ZNF	resemblence to ChIP-exo inferred motifs
ZNF468	FALSE	not included in Codebook/GRECO-BiT	C2H2 ZNF	resemblence to ChIP-exo inferred motifs
ZNF614	FALSE	not included in Codebook/GRECO-BiT	C2H2 ZNF	resemblence to ChIP-exo inferred motifs
ZNF680	FALSE	not included in Codebook/GRECO-BiT	C2H2 ZNF	resemblence to ChIP-exo inferred motifs
ZNF695	FALSE	not included in Codebook/GRECO-BiT	C2H2 ZNF	resemblence to ChIP-exo inferred motifs
ZNF716	FALSE	not included in Codebook/GRECO-BiT	C2H2 ZNF	resemblence to ChIP-exo inferred motifs
ZNF75D	FALSE	not included in Codebook/GRECO-BiT	C2H2 ZNF	resemblence to ChIP-exo inferred motifs
ZNF777	FALSE	not included in Codebook/GRECO-BiT	C2H2 ZNF	resemblence to ChIP-exo inferred motifs
ZNF793	FALSE	not included in Codebook/GRECO-BiT	C2H2 ZNF	resemblence to ChIP-exo inferred motifs
ZNF891	FALSE	not included in Codebook/GRECO-BiT	C2H2 ZNF	resemblence to ChIP-exo inferred motifs
