## Supplementary material for "Identification of methylation-sensitive human transcription factors using meSMiLE-seq": Table 3

### Sheet: Sheet1
TF	DBD	classification	misc
ZHX2	Homeodomain/ C2H2 ZF	*	putative Z-DNA binder
PRDM10	C2H2 ZF	little effect
ZBTB46	C2H2 ZF	little effect
ZFP14	C2H2 ZF	little effect
ZNF248	C2H2 ZF	little effect
ZNF263	C2H2 ZF	little effect	control, Yin et al 2017
ZNF333	C2H2 ZF	little effect
ZNF680	C2H2 ZF	little effect
ZNF695	C2H2 ZF	little effect
ZNF793	C2H2 ZF	little effect
ZNF831	C2H2 ZF	little effect
ZNF891	C2H2 ZF	little effect
CAMTA1	CG-1	little effect
TTF1	Myb/SANT	little effect
ZNF131	C2H2 ZF	methyl minus
ZNF395	C2H2 ZF	methyl minus
ZNF777	C2H2 ZF	methyl minus
FAM200B	BED ZF	methyl minus
USF3	bHLH	methyl minus
TIGD5	CENPB	methyl minus
CXXC4	CXXC	methyl minus
ZNF445	C2H2 ZF	methyl plus
ZNF716	C2H2 ZF	methyl plus
TET2	unknown	methyl plus
MBD1	MBD	methyl plus
POU5F1	Homeodomain/POU	methyl plus	control, Yin et al 2017
RFX5	RFX	methyl plus	control, Yin et al 2017
ZBTB5	C2H2 ZF	no CG
ZFP1	C2H2 ZF	no CG
ZNF75D	C2H2 ZF	no CG
ZNF367	C2H2 ZF	no CG
ZNF468	C2H2 ZF	no CG
MSANTD1	MADF	no CG
TPRX1	Homeodomain/POU	no CG
PRDM5	C2H2 ZF	weak methyl minus
ZNF8	C2H2 ZF	weak methyl minus
ZNF614	C2H2 ZF	weak methyl minus
ZXDB	C2H2 ZF	weak methyl minus
ZBED4	BED ZF	weak methyl minus
TIGD4	CENPB	weak methyl minus
PRDM13	C2H2 ZF	weak methyl plus
ZKSCAN4	C2H2 ZF	weak methyl plus
ZNF18	C2H2 ZF	weak methyl plus
ZNF23	C2H2 ZF	weak methyl plus	control, Yin et al 2017
ZNF133	C2H2 ZF	weak methyl plus
ZNF503	C2H2 ZF	weak methyl plus
ZNF518B	C2H2 ZF	weak methyl plus
ZNF648	C2H2 ZF	weak methyl plus
