## Supplementary material for "Identification of methylation-sensitive human transcription factors using meSMiLE-seq": Table 4

### Sheet: DNA_libraries
ID	mBC	BC	full_sequence	Misc	Assay
Lib1	NA	CGTATGAATC	TCGTCGGCAGCGTCAGATGTGTATAAGAGACAGCGTATGAATCNNNNNNNNNNNNNNNNNNNNNNNNNNNNNNNNNNNNNNNNCTGTCTCTTATACACATCTCCGAGCCCACGAGAC	Ordered as 4nM Ultramer oligo, no purification, machine mix since hand mix not available for Ultramers	classic SMiLE-seq
Lib2	NA	AAGTTAGAAG	TCGTCGGCAGCGTCAGATGTGTATAAGAGACAGAAGTTAGAAGNNNNNNNNNNNNNNNNNNNNNNNNNNNNNNNNNNNNNNNNCTGTCTCTTATACACATCTCCGAGCCCACGAGAC	Ordered as 4nM Ultramer oligo, no purification, machine mix since hand mix not available for Ultramers	classic SMiLE-seq
Lib3	NA	TTATGGAACA	TCGTCGGCAGCGTCAGATGTGTATAAGAGACAGTTATGGAACANNNNNNNNNNNNNNNNNNNNNNNNNNNNNNNNNNNNNNNNCTGTCTCTTATACACATCTCCGAGCCCACGAGAC	Ordered as 4nM Ultramer oligo, no purification, machine mix since hand mix not available for Ultramers	classic SMiLE-seq
Lib4	NA	GTTACACGCC	TCGTCGGCAGCGTCAGATGTGTATAAGAGACAGGTTACACGCCNNNNNNNNNNNNNNNNNNNNNNNNNNNNNNNNNNNNNNNNCTGTCTCTTATACACATCTCCGAGCCCACGAGAC	Ordered as 4nM Ultramer oligo, no purification, machine mix since hand mix not available for Ultramers	classic SMiLE-seq
Lib5	NA	CGGATTAGAC	TCGTCGGCAGCGTCAGATGTGTATAAGAGACAGCGGATTAGACNNNNNNNNNNNNNNNNNNNNNNNNNNNNNNNNNNNNNNNNCTGTCTCTTATACACATCTCCGAGCCCACGAGAC	Ordered as 4nM Ultramer oligo, no purification, machine mix since hand mix not available for Ultramers	classic SMiLE-seq
Lib6	NA	CGGATTCGAA	TCGTCGGCAGCGTCAGATGTGTATAAGAGACAGCGGATTCGAANNNNNNNNNNNNNNNNNNNNNNNNNNNNNNNNNNNNNNNNCTGTCTCTTATACACATCTCCGAGCCCACGAGAC	Ordered as 4nM Ultramer oligo, no purification, machine mix since hand mix not available for Ultramers	classic SMiLE-seq
Lib7	NA	AACGAGTGTG	TCGTCGGCAGCGTCAGATGTGTATAAGAGACAGAACGAGTGTGNNNNNNNNNNNNNNNNNNNNNNNNNNNNNNNNNNNNNNNNCTGTCTCTTATACACATCTCCGAGCCCACGAGAC	Ordered as 4nM Ultramer oligo, no purification, machine mix since hand mix not available for Ultramers	classic SMiLE-seq
Lib8	NA	AGTTAAAGTC	TCGTCGGCAGCGTCAGATGTGTATAAGAGACAGAGTTAAAGTCNNNNNNNNNNNNNNNNNNNNNNNNNNNNNNNNNNNNNNNNCTGTCTCTTATACACATCTCCGAGCCCACGAGAC	Ordered as 4nM Ultramer oligo, no purification, machine mix since hand mix not available for Ultramers	classic SMiLE-seq
Lib9	NA	CATCGTGGTC	TCGTCGGCAGCGTCAGATGTGTATAAGAGACAGCATCGTGGTCNNNNNNNNNNNNNNNNNNNNNNNNNNNNNNNNNNNNNNNNCTGTCTCTTATACACATCTCCGAGCCCACGAGAC	Ordered as 4nM Ultramer oligo, no purification, machine mix since hand mix not available for Ultramers	classic SMiLE-seq
Lib10	NA	CTCAGATATC	TCGTCGGCAGCGTCAGATGTGTATAAGAGACAGCTCAGATATCNNNNNNNNNNNNNNNNNNNNNNNNNNNNNNNNNNNNNNNNCTGTCTCTTATACACATCTCCGAGCCCACGAGAC	Ordered as 4nM Ultramer oligo, no purification, machine mix since hand mix not available for Ultramers	classic SMiLE-seq
Lib11	NA	GACGATGAGA	TCGTCGGCAGCGTCAGATGTGTATAAGAGACAGGACGATGAGANNNNNNNNNNNNNNNNNNNNNNNNNNNNNNNNNNNNNNNNCTGTCTCTTATACACATCTCCGAGCCCACGAGAC	Ordered as 4nM Ultramer oligo, no purification, machine mix since hand mix not available for Ultramers	classic SMiLE-seq
Lib12	NA	TCAGGCCACA	TCGTCGGCAGCGTCAGATGTGTATAAGAGACAGTCAGGCCACANNNNNNNNNNNNNNNNNNNNNNNNNNNNNNNNNNNNNNNNCTGTCTCTTATACACATCTCCGAGCCCACGAGAC	Ordered as 4nM Ultramer oligo, no purification, machine mix since hand mix not available for Ultramers	classic SMiLE-seq
mLib1	AGTA	AAGATCC	GGGGTACTGTGGAGATAGAGTAAAGATCCTA(N:25252525)(N)(N)(N)(N)(N)(N)(N)(N)(N)(N)(N)(N)(N)(N)(N)(N)(N)(N)(N)(N)(N)(N)(N)TAGAGAAACTCCCTGAGACC	100nMole oligo hand mixed, methylated via M.SssI	meSMiLE-seq
mLib2	AGTA	ACTTGGA	GGGGTACTGTGGAGATAGAGTAACTTGGATA(N:25252525)(N)(N)(N)(N)(N)(N)(N)(N)(N)(N)(N)(N)(N)(N)(N)(N)(N)(N)(N)(N)(N)(N)(N)TAGAGAAACTCCCTGAGACC	100nMole oligo hand mixed, methylated via M.SssI	meSMiLE-seq
mLib3	AGTA	AGAGGAT	GGGGTACTGTGGAGATAGAGTAAGAGGATTA(N:25252525)(N)(N)(N)(N)(N)(N)(N)(N)(N)(N)(N)(N)(N)(N)(N)(N)(N)(N)(N)(N)(N)(N)(N)TAGAGAAACTCCCTGAGACC	100nMole oligo hand mixed, methylated via M.SssI	meSMiLE-seq
mLib4	AGTA	CACACAA	GGGGTACTGTGGAGATAGAGTACACACAATA(N:25252525)(N)(N)(N)(N)(N)(N)(N)(N)(N)(N)(N)(N)(N)(N)(N)(N)(N)(N)(N)(N)(N)(N)(N)TAGAGAAACTCCCTGAGACC	100nMole oligo hand mixed, methylated via M.SssI	meSMiLE-seq
mLib5	AGTA	CCATTAG	GGGGTACTGTGGAGATAGAGTACCATTAGTA(N:25252525)(N)(N)(N)(N)(N)(N)(N)(N)(N)(N)(N)(N)(N)(N)(N)(N)(N)(N)(N)(N)(N)(N)(N)TAGAGAAACTCCCTGAGACC	100nMole oligo hand mixed, methylated via M.SssI	meSMiLE-seq
mLib6	AGTA	CTCTCAG	GGGGTACTGTGGAGATAGAGTACTCTCAGTA(N:25252525)(N)(N)(N)(N)(N)(N)(N)(N)(N)(N)(N)(N)(N)(N)(N)(N)(N)(N)(N)(N)(N)(N)(N)TAGAGAAACTCCCTGAGACC	100nMole oligo hand mixed, methylated via M.SssI	meSMiLE-seq
mLib7	AGTA	TAGGAAG	GGGGTACTGTGGAGATAGAGTATAGGAAGTA(N:25252525)(N)(N)(N)(N)(N)(N)(N)(N)(N)(N)(N)(N)(N)(N)(N)(N)(N)(N)(N)(N)(N)(N)(N)TAGAGAAACTCCCTGAGACC	100nMole oligo hand mixed, methylated via M.SssI	meSMiLE-seq
mLib8	AGTA	TTCCTCA	GGGGTACTGTGGAGATAGAGTATTCCTCATA(N:25252525)(N)(N)(N)(N)(N)(N)(N)(N)(N)(N)(N)(N)(N)(N)(N)(N)(N)(N)(N)(N)(N)(N)(N)TAGAGAAACTCCCTGAGACC	100nMole oligo hand mixed, methylated via M.SssI	meSMiLE-seq
mLib9	AGTA	TGGATGT	GGGGTACTGTGGAGATAGAGTATGGATGTTA(N:25252525)(N)(N)(N)(N)(N)(N)(N)(N)(N)(N)(N)(N)(N)(N)(N)(N)(N)(N)(N)(N)(N)(N)(N)TAGAGAAACTCCCTGAGACC	100nMole oligo hand mixed, methylated via M.SssI	meSMiLE-seq
mLib10	AGTA	GATTGGT	GGGGTACTGTGGAGATAGAGTAGATTGGTTA(N:25252525)(N)(N)(N)(N)(N)(N)(N)(N)(N)(N)(N)(N)(N)(N)(N)(N)(N)(N)(N)(N)(N)(N)(N)TAGAGAAACTCCCTGAGACC	100nMole oligo hand mixed, methylated via M.SssI	meSMiLE-seq
mLib11	AGTA	GTTAAGG	GGGGTACTGTGGAGATAGAGTAGTTAAGGTA(N:25252525)(N)(N)(N)(N)(N)(N)(N)(N)(N)(N)(N)(N)(N)(N)(N)(N)(N)(N)(N)(N)(N)(N)(N)TAGAGAAACTCCCTGAGACC	100nMole oligo hand mixed, methylated via M.SssI	meSMiLE-seq
mLib12	AGTA	GGTTTAC	GGGGTACTGTGGAGATAGAGTAGGTTTACTA(N:25252525)(N)(N)(N)(N)(N)(N)(N)(N)(N)(N)(N)(N)(N)(N)(N)(N)(N)(N)(N)(N)(N)(N)(N)TAGAGAAACTCCCTGAGACC	100nMole oligo hand mixed, methylated via M.SssI	meSMiLE-seq
uLib1	GAAT	AAGATCC	GGGGTACTGTGGAGATAGGAATAAGATCCTA(N:25252525)(N)(N)(N)(N)(N)(N)(N)(N)(N)(N)(N)(N)(N)(N)(N)(N)(N)(N)(N)(N)(N)(N)(N)TAGAGAAACTCCCTGAGACC	100nMole oligo hand mixed	meSMiLE-seq
uLib2	GAAT	ACTTGGA	GGGGTACTGTGGAGATAGGAATACTTGGATA(N:25252525)(N)(N)(N)(N)(N)(N)(N)(N)(N)(N)(N)(N)(N)(N)(N)(N)(N)(N)(N)(N)(N)(N)(N)TAGAGAAACTCCCTGAGACC	100nMole oligo hand mixed	meSMiLE-seq
uLib3	GAAT	AGAGGAT	GGGGTACTGTGGAGATAGGAATAGAGGATTA(N:25252525)(N)(N)(N)(N)(N)(N)(N)(N)(N)(N)(N)(N)(N)(N)(N)(N)(N)(N)(N)(N)(N)(N)(N)TAGAGAAACTCCCTGAGACC	100nMole oligo hand mixed	meSMiLE-seq
uLib4	GAAT	CACACAA	GGGGTACTGTGGAGATAGGAATCACACAATA(N:25252525)(N)(N)(N)(N)(N)(N)(N)(N)(N)(N)(N)(N)(N)(N)(N)(N)(N)(N)(N)(N)(N)(N)(N)TAGAGAAACTCCCTGAGACC	100nMole oligo hand mixed	meSMiLE-seq
uLib5	GAAT	CCATTAG	GGGGTACTGTGGAGATAGGAATCCATTAGTA(N:25252525)(N)(N)(N)(N)(N)(N)(N)(N)(N)(N)(N)(N)(N)(N)(N)(N)(N)(N)(N)(N)(N)(N)(N)TAGAGAAACTCCCTGAGACC	100nMole oligo hand mixed	meSMiLE-seq
uLib6	GAAT	CTCTCAG	GGGGTACTGTGGAGATAGGAATCTCTCAGTA(N:25252525)(N)(N)(N)(N)(N)(N)(N)(N)(N)(N)(N)(N)(N)(N)(N)(N)(N)(N)(N)(N)(N)(N)(N)TAGAGAAACTCCCTGAGACC	100nMole oligo hand mixed	meSMiLE-seq
uLib7	GAAT	TAGGAAG	GGGGTACTGTGGAGATAGGAATTAGGAAGTA(N:25252525)(N)(N)(N)(N)(N)(N)(N)(N)(N)(N)(N)(N)(N)(N)(N)(N)(N)(N)(N)(N)(N)(N)(N)TAGAGAAACTCCCTGAGACC	100nMole oligo hand mixed	meSMiLE-seq
uLib8	GAAT	TTCCTCA	GGGGTACTGTGGAGATAGGAATTTCCTCATA(N:25252525)(N)(N)(N)(N)(N)(N)(N)(N)(N)(N)(N)(N)(N)(N)(N)(N)(N)(N)(N)(N)(N)(N)(N)TAGAGAAACTCCCTGAGACC	100nMole oligo hand mixed	meSMiLE-seq
uLib9	GAAT	TGGATGT	GGGGTACTGTGGAGATAGGAATTGGATGTTA(N:25252525)(N)(N)(N)(N)(N)(N)(N)(N)(N)(N)(N)(N)(N)(N)(N)(N)(N)(N)(N)(N)(N)(N)(N)TAGAGAAACTCCCTGAGACC	100nMole oligo hand mixed	meSMiLE-seq
uLib10	GAAT	GATTGGT	GGGGTACTGTGGAGATAGGAATGATTGGTTA(N:25252525)(N)(N)(N)(N)(N)(N)(N)(N)(N)(N)(N)(N)(N)(N)(N)(N)(N)(N)(N)(N)(N)(N)(N)TAGAGAAACTCCCTGAGACC	100nMole oligo hand mixed	meSMiLE-seq
uLib11	GAAT	GTTAAGG	GGGGTACTGTGGAGATAGGAATGTTAAGGTA(N:25252525)(N)(N)(N)(N)(N)(N)(N)(N)(N)(N)(N)(N)(N)(N)(N)(N)(N)(N)(N)(N)(N)(N)(N)TAGAGAAACTCCCTGAGACC	100nMole oligo hand mixed	meSMiLE-seq
uLib12	GAAT	GGTTTAC	GGGGTACTGTGGAGATAGGAATGGTTTACTA(N:25252525)(N)(N)(N)(N)(N)(N)(N)(N)(N)(N)(N)(N)(N)(N)(N)(N)(N)(N)(N)(N)(N)(N)(N)TAGAGAAACTCCCTGAGACC	100nMole oligo hand mixed	meSMiLE-seq
control library (CL)	AGTA	AAGATCC	GGGGTACTGTGGAGATAGAGTAAAGATCCTAACGTACGTTTCGAAACGTACGTTATAGAGAAACTCCCTGAGACC	100nMole oligo hand mixed	meSMiLE-seq BstBI methylation control

### Sheet: Primers
ID	full_sequence	Misc	Comments
annealing_primer	GGTCTCAGGGAGTTTCTC	for Klenow reaction
library_primer_fwd	TCGTCGGCAGCGTCAGATGTGTATAAGAGACAGGGGGTACTGTGGAGATAG	meSMiLE-seq library purification
library_primer_rev	GTCTCGTGGGCTCGGAGATGTGTATAAGAGACAGGGTCTCAGGGAGTTTCTC	meSMiLE-seq library purification
USF3_fwd_Cy5	/5Cy5/GGGGTACTGTGGAGATAGAGTAAAGATCCTAAGGTCTAACCCACGTGGCCAGATGTAGAGAAACTCCCTGAGACC	for EMSA
USF3_fwd	GGGGTACTGTGGAGATAGAGTAAAGATCCTAAGGTCTAACCCACGTGGCCAGATGTAGAGAAACTCCCTGAGACC	for EMSA
USF3_rev	GGTCTCAGGGAGTTTCTCTACATCTGGCCACGTGGGTTAGACCTTAGGATCTTTACTCTATCTCCACAGTACCCC	for EMSA
PRDM13_fwd_Cy5_methyl_plus	/5Cy5/GGGGTACTGTGGAGATAGAGTAAAGATCCTATAGGTCTAGCGGGTGGCAGATGTATAGAGAAACTCCCTGAGACC	for EMSA
PRDM13_fwd_Cy5_no_CG	/5Cy5/GGGGTACTGTGGAGATAGAGTAAAGATCCTATAGGTCTAGCAGGTGGCAGATGTATAGAGAAACTCCCTGAGACC	for EMSA
PRDM13_fwd_methyl_plus	GGGGTACTGTGGAGATAGAGTAAAGATCCTATAGGTCTAGCGGGTGGCAGATGTATAGAGAAACTCCCTGAGACC	for EMSA
PRDM13_fwd_no_CG	GGGGTACTGTGGAGATAGAGTAAAGATCCTATAGGTCTAGCAGGTGGCAGATGTATAGAGAAACTCCCTGAGACC	for EMSA
PRDM13_rev_methyl_plus	GGTCTCAGGGAGTTTCTCTATACATCTGCCACCCGCTAGACCTATAGGATCTTTACTCTATCTCCACAGTACCCC	for EMSA
PRDM13_rev_no_CG	GGTCTCAGGGAGTTTCTCTATACATCTGCCACCTGCTAGACCTATAGGATCTTTACTCTATCTCCACAGTACCCC	for EMSA
ZDNA_BZ_transition_methylated	TAAGATGCGCACGCGCGCGCG	for CD spectroscopy	ordered methylated form Merck
ZDNA_BZ_transition_methylated_reverse_complement	CGCGCGCGCGTGCGCATCTTA	for CD spectroscopy	ordered methylated form Merck
ZDNA_BZ_transition_NOT_methylated	TAAGATGCGCACGCGCGCGCG	for CD spectroscopy
ZDNA_BZ_transition_NOT_methylated_reverse_complement	CGCGCGCGCGTGCGCATCTTA	for CD spectroscopy
