## Supplementary material for "Identification of methylation-sensitive human transcription factors using meSMiLE-seq": Table 5

### Sheet: All_Datasets
Description	File Accession	Experiment accession	Biosample	Misc
ELK4	ENCFF890ZHY	ENCSR513YMV	ChIP-seq in HepG2	ENCODE
ZBTB43	ENCFF499KOY	ENCSR173USN	ChIP-seq in HepG2	ENCODE
NRF1	ENCFF982PLG	ENCSR000EEH	ChIP-seq in HepG2	ENCODE
SP1	ENCFF333SWC	ENCSR460YAM	ChIP-seq in HepG2	ENCODE
SP1	ENCFF806TIM	ENCSR000BJX	ChIP-seq in HepG2	ENCODE
KLF16	ENCFF194QYM	ENCSR913KJZ	ChIP-seq in HepG2	ENCODE
ZHX2	ENCFF226FPR	ENCSR401VBM	ChIP-seq in HepG2	ENCODE, overlapped with ENCSR407BEZ
KLF16	ENCFF257BGF	ENCSR009KLQ	ChIP-seq in HepG2	ENCODE
NRF1	ENCFF348EDE	ENCSR689JMY	ChIP-seq in HepG2	ENCODE
ZNF143	ENCFF698ITQ	ENCSR080UEM	ChIP-seq in HepG2	ENCODE
ZHX2	ENCFF006LDU	ENCSR407BEZ	ChIP-seq in HepG2	ENCODE, overlapped with ENCSR401VBM
GABPA	ENCFF890WJZ	ENCSR000BJK	ChIP-seq in HepG2	ENCODE
CREB1	ENCFF738LQC	ENCSR000BVL	ChIP-seq in HepG2	ENCODE
YY1	ENCFF958OUE	ENCSR000BNT	ChIP-seq in HepG2	ENCODE
SP1	ENCFF594LBX	ENCSR334KIQ	ChIP-seq in HepG2	ENCODE
CREB1	ENCFF314KET	ENCSR112ALD	ChIP-seq in HepG2	ENCODE
NRF1	ENCFF308STQ	ENCSR853ADA	ChIP-seq in HepG2	ENCODE
GABPA	ENCFF652FKO	ENCSR269TNX	ChIP-seq in HepG2	ENCODE
CREB1	ENCFF955MFB	ENCSR331ORD	ChIP-seq in HepG2	ENCODE
ARNT	ENCFF074XQR	ENCSR029IBC	ChIP-seq in HepG2	ENCODE
Z-DNA prediction	https://github.com/Nazar1997/DeepZ	DOI: 10.1038/s41598-020-76203-1		Beknazarov et al.
WGBS_293T_rep1	GSM5123426	GEO: GSE168012	WGBS in HEK293T	WGBS-seq of untransfected control, replicate 1 [DYNC2LI1-GFP tagged line], Nunez et al.
WGBS_293T_rep2	GSM5123427	GEO: GSE168012	WGBS in HEK293T	WGBS-seq of untransfected control, replicate 2 [DYNC2LI1-GFP tagged line], Nunez et al.
WGBS_293T_rep3	GSM5123420	GEO: GSE168012	WGBS in HEK293T	WGBS-seq of untransfected control, replicate 1 [CLTA-GFP tagged line], Nunez et al.
WGBS_293T_rep4	GSM5123421	GEO: GSE168012	WGBS in HEK293T	WGBS-seq of untransfected control, replicate 2 [CLTA-GFP tagged line], Nunez et al.
ZFP1	GSM2466449	GEO: GSE78099	ChIP-exo in HEK293T	Imbeault et al.
ZFP14	GSM2466448	GEO: GSE78099	ChIP-exo in HEK293T	Imbeault et al.
ZNF8	GSM2466683	GEO: GSE78099	ChIP-exo in HEK293T	Imbeault et al.
ZNF18	GSM2466490	GEO: GSE78099	ChIP-exo in HEK293T	Imbeault et al.
ZNF75D	GSM2466648	GEO: GSE78099	ChIP-exo in HEK293T	Imbeault et al.
ZNF133	GSM2466476	GEO: GSE78099	ChIP-exo in HEK293T	Imbeault et al.
ZNF248	GSM2466504	GEO: GSE78099	ChIP-exo in HEK293T	Imbeault et al.
ZNF263	GSM2466508	GEO: GSE78099	ChIP-exo in HEK293T	Imbeault et al.
ZNF333	GSM2466533	GEO: GSE78099	ChIP-exo in HEK293T	Imbeault et al.
ZNF445	GSM2466562	GEO: GSE78099	ChIP-exo in HEK293T	Imbeault et al.
ZNF468	GSM2466567	GEO: GSE78099	ChIP-exo in HEK293T	Imbeault et al.
ZNF614	GSM2466613	GEO: GSE78099	ChIP-exo in HEK293T	Imbeault et al.
ZNF680	GSM2466629	GEO: GSE78099	ChIP-exo in HEK293T	Imbeault et al.
ZNF695	GSM2466635	GEO: GSE78099	ChIP-exo in HEK293T	Imbeault et al.
ZNF716	GSM2466642	GEO: GSE78099	ChIP-exo in HEK293T	Imbeault et al.
ZNF777	GSM2466654	GEO: GSE78099	ChIP-exo in HEK293T	Imbeault et al.
ZNF793	GSM2466666	GEO: GSE78099	ChIP-exo in HEK293T	Imbeault et al.
ZNF891	GSM2466682	GEO: GSE78099	ChIP-exo in HEK293T	Imbeault et al.
ZBTB46	ENCFF522UJE	ENCSR931SYA	ChIP-seq in HepG2	ENCODE/factorbook
Codebook TFs	NA	NA	ChIP-seq	Razavi et al., DOI: 10.1101/2024.11.11.622123
WGBS_293_rep1	GSM7437599	GEO:GSE233830	WGBS in HEK293	WGBS_HEK293_TNRC18_WT_rep1
WGBS_293_rep2	GSM7437600	GEO:GSE233830	WGBS in HEK293	WGBS_HEK293_TNRC18_WT_rep2
WGBS_293_rep3	GSM7437601	GEO:GSE233830	WGBS in HEK293	WGBS_HEK293_TNRC18_WT_rep3
ChromHMM annotation HEK293	BSS00526	NA	NA	Ernst, J. & Kellis, M.
ChromHMM annotation HEK293	BSS00528	NA	NA	Ernst, J. & Kellis, M.

### Sheet: Figure3
Description	File Accession	Experiment accession	Biosample	Misc
ZFP1	GSM2466449	GEO: GSE78099	ChIP-exo in HEK293T	Imbeault et al.
ZFP14	GSM2466448	GEO: GSE78099	ChIP-exo in HEK293T	Imbeault et al.
ZNF8	GSM2466683	GEO: GSE78099	ChIP-exo in HEK293T	Imbeault et al.
ZNF18	GSM2466490	GEO: GSE78099	ChIP-exo in HEK293T	Imbeault et al.
ZNF75D	GSM2466648	GEO: GSE78099	ChIP-exo in HEK293T	Imbeault et al.
ZNF133	GSM2466476	GEO: GSE78099	ChIP-exo in HEK293T	Imbeault et al.
ZNF248	GSM2466504	GEO: GSE78099	ChIP-exo in HEK293T	Imbeault et al.
ZNF263	GSM2466508	GEO: GSE78099	ChIP-exo in HEK293T	Imbeault et al.
ZNF333	GSM2466533	GEO: GSE78099	ChIP-exo in HEK293T	Imbeault et al.
ZNF445	GSM2466562	GEO: GSE78099	ChIP-exo in HEK293T	Imbeault et al.
ZNF468	GSM2466567	GEO: GSE78099	ChIP-exo in HEK293T	Imbeault et al.
ZNF614	GSM2466613	GEO: GSE78099	ChIP-exo in HEK293T	Imbeault et al.
ZNF680	GSM2466629	GEO: GSE78099	ChIP-exo in HEK293T	Imbeault et al.
ZNF695	GSM2466635	GEO: GSE78099	ChIP-exo in HEK293T	Imbeault et al.
ZNF716	GSM2466642	GEO: GSE78099	ChIP-exo in HEK293T	Imbeault et al.
ZNF777	GSM2466654	GEO: GSE78099	ChIP-exo in HEK293T	Imbeault et al.
ZNF793	GSM2466666	GEO: GSE78099	ChIP-exo in HEK293T	Imbeault et al.
ZNF891	GSM2466682	GEO: GSE78099	ChIP-exo in HEK293T	Imbeault et al.
ZBTB46	ENCFF522UJE	ENCSR931SYA	ChIP-seq in HepG2	ENCODE/factorbook
Codebook TFs	NA	NA	ChIP-seq	Razavi et al., DOI: 10.1101/2024.11.11.622123

### Sheet: Figure5
Description	File Accession	Experiment accession	Biosample	Misc
WGBS_293T_rep1	GSM5123426	GEO: GSE168012	WGBS in HEK293T	WGBS-seq of untransfected control, replicate 1 [DYNC2LI1-GFP tagged line], Nunez et al.
WGBS_293T_rep2	GSM5123427	GEO: GSE168012	WGBS in HEK293T	WGBS-seq of untransfected control, replicate 2 [DYNC2LI1-GFP tagged line], Nunez et al.
WGBS_293T_rep3	GSM5123420	GEO: GSE168012	WGBS in HEK293T	WGBS-seq of untransfected control, replicate 1 [CLTA-GFP tagged line], Nunez et al.
WGBS_293T_rep4	GSM5123421	GEO: GSE168012	WGBS in HEK293T	WGBS-seq of untransfected control, replicate 2 [CLTA-GFP tagged line], Nunez et al.
ZFP1	GSM2466449	GEO: GSE78099	ChIP-exo in HEK293T	Imbeault et al.
ZFP14	GSM2466448	GEO: GSE78099	ChIP-exo in HEK293T	Imbeault et al.
ZNF8	GSM2466683	GEO: GSE78099	ChIP-exo in HEK293T	Imbeault et al.
ZNF18	GSM2466490	GEO: GSE78099	ChIP-exo in HEK293T	Imbeault et al.
ZNF75D	GSM2466648	GEO: GSE78099	ChIP-exo in HEK293T	Imbeault et al.
ZNF133	GSM2466476	GEO: GSE78099	ChIP-exo in HEK293T	Imbeault et al.
ZNF248	GSM2466504	GEO: GSE78099	ChIP-exo in HEK293T	Imbeault et al.
ZNF263	GSM2466508	GEO: GSE78099	ChIP-exo in HEK293T	Imbeault et al.
ZNF333	GSM2466533	GEO: GSE78099	ChIP-exo in HEK293T	Imbeault et al.
ZNF445	GSM2466562	GEO: GSE78099	ChIP-exo in HEK293T	Imbeault et al.
ZNF468	GSM2466567	GEO: GSE78099	ChIP-exo in HEK293T	Imbeault et al.
ZNF614	GSM2466613	GEO: GSE78099	ChIP-exo in HEK293T	Imbeault et al.
ZNF680	GSM2466629	GEO: GSE78099	ChIP-exo in HEK293T	Imbeault et al.
ZNF695	GSM2466635	GEO: GSE78099	ChIP-exo in HEK293T	Imbeault et al.
ZNF716	GSM2466642	GEO: GSE78099	ChIP-exo in HEK293T	Imbeault et al.
ZNF777	GSM2466654	GEO: GSE78099	ChIP-exo in HEK293T	Imbeault et al.
ZNF793	GSM2466666	GEO: GSE78099	ChIP-exo in HEK293T	Imbeault et al.
ZNF891	GSM2466682	GEO: GSE78099	ChIP-exo in HEK293T	Imbeault et al.
Codebook TFs	NA	NA	ChIP-seq	Razavi et al., DOI: 10.1101/2024.11.11.622123
WGBS_293_rep1	GSM7437599	GEO:GSE233830	WGBS in HEK293	WGBS_HEK293_TNRC18_WT_rep1
WGBS_293_rep2	GSM7437600	GEO:GSE233830	WGBS in HEK293	WGBS_HEK293_TNRC18_WT_rep2
WGBS_293_rep3	GSM7437601	GEO:GSE233830	WGBS in HEK293	WGBS_HEK293_TNRC18_WT_rep3
ChromHMM annotation HEK293	BSS00526	NA	NA	Ernst, J. & Kellis, M.
ChromHMM annotation HEK293	BSS00528	NA	NA	Ernst, J. & Kellis, M.

### Sheet: Figure6
Description	File Accession	Experiment accession	Biosample	Misc
ELK4	ENCFF890ZHY	ENCSR513YMV	ChIP-seq in HepG2	ENCODE
ZBTB43	ENCFF499KOY	ENCSR173USN	ChIP-seq in HepG2	ENCODE
NRF1	ENCFF982PLG	ENCSR000EEH	ChIP-seq in HepG2	ENCODE
SP1	ENCFF333SWC	ENCSR460YAM	ChIP-seq in HepG2	ENCODE
SP1	ENCFF806TIM	ENCSR000BJX	ChIP-seq in HepG2	ENCODE
KLF16	ENCFF194QYM	ENCSR913KJZ	ChIP-seq in HepG2	ENCODE
ZHX2	ENCFF226FPR	ENCSR401VBM	ChIP-seq in HepG2	ENCODE, overlapped with ENCSR407BEZ
KLF16	ENCFF257BGF	ENCSR009KLQ	ChIP-seq in HepG2	ENCODE
NRF1	ENCFF348EDE	ENCSR689JMY	ChIP-seq in HepG2	ENCODE
ZNF143	ENCFF698ITQ	ENCSR080UEM	ChIP-seq in HepG2	ENCODE
ZHX2	ENCFF006LDU	ENCSR407BEZ	ChIP-seq in HepG2	ENCODE, overlapped with ENCSR401VBM
GABPA	ENCFF890WJZ	ENCSR000BJK	ChIP-seq in HepG2	ENCODE
CREB1	ENCFF738LQC	ENCSR000BVL	ChIP-seq in HepG2	ENCODE
YY1	ENCFF958OUE	ENCSR000BNT	ChIP-seq in HepG2	ENCODE
SP1	ENCFF594LBX	ENCSR334KIQ	ChIP-seq in HepG2	ENCODE
CREB1	ENCFF314KET	ENCSR112ALD	ChIP-seq in HepG2	ENCODE
NRF1	ENCFF308STQ	ENCSR853ADA	ChIP-seq in HepG2	ENCODE
GABPA	ENCFF652FKO	ENCSR269TNX	ChIP-seq in HepG2	ENCODE
CREB1	ENCFF955MFB	ENCSR331ORD	ChIP-seq in HepG2	ENCODE
ARNT	ENCFF074XQR	ENCSR029IBC	ChIP-seq in HepG2	ENCODE
Z-DNA prediction	https://github.com/Nazar1997/DeepZ	DOI: 10.1038/s41598-020-76203-1		Beknazarov et al.
